# Quantitative trait locus mapping for common scab resistance in a tetraploid potato full-sib population

**DOI:** 10.1101/2020.10.24.353557

**Authors:** Guilherme da Silva Pereira, Marcelo Mollinari, Xinshun Qu, Christian Thill, Zhao-Bang Zeng, Kathleen Haynes, G. Craig Yencho

## Abstract

Despite the negative impact of common scab (*Streptomyces* spp.) to the potato industry, little is known about the genetic architecture of resistance to this bacterial disease in the crop. We evaluated a mapping population (~150 full-sibs) derived from a cross between two tetraploid potatoes (‘Atlantic’ × B1829-5) in three environments (MN11, PA11, ME12) under natural common scab pressure. Three measures to common scab reaction were assessed, namely percentage of scabby tubers, and disease area and lesion indices, which were highly correlated (>0.76). Due to large environmental effect, heritability values were zero for all three traits in MN11, but moderate to high in PA11 and ME12 (0.44~0.79). We identified a single quantitative trait locus (QTL) for lesion index in PA11, ME12 and joint analyses on linkage group 3, explaining 22~30% of the total variation. The identification of QTL haplotypes and candidate genes contributing to disease resistance can support genomics-assisted breeding approaches.
