## Supplementary File S2 for "Quantitative trait locus mapping for common scab resistance in a tetraploid potato full-sib population"

### Sheet: Genes
Transcript name	Start	End	Gene name
PGSC0003DMT400014160	51745310	51745992	Cytochrome P450 71A4
PGSC0003DMT400046864	51812217	51813743	Cytochrome P450 71A4
PGSC0003DMT400046722	51816043	51814474	Cytochrome P450 71A4
PGSC0003DMT400046721	51819648	51818037	Cytochrome P450 71A4
PGSC0003DMT400046720	51823850	51822096	Cytochrome P450 71A4
PGSC0003DMT400046718	51826171	51824503	Cytochrome P450 71A4
PGSC0003DMT400046712	51849153	51848617	Cytochrome P450 71A2
PGSC0003DMT400046711	51859450	51857778	Cytochrome P450 71A4
PGSC0003DMT400046860	51883788	51884984	70 kDa subunit of replication protein A
PGSC0003DMT400046707	51886302	51885505	Cytochrome P450 71A4
PGSC0003DMT400046706	51894319	51893759	Cytochrome P450 71A4
PGSC0003DMT400046701	51900459	51897917	Cytochrome P450 71A2
PGSC0003DMT400046857	51908723	51908415	Cytochrome P450 71A4
PGSC0003DMT400046700	51911381	51910080	CYP71AU1
PGSC0003DMT400046854	51918881	51919990	CYP71AU1
PGSC0003DMT400046853	51934082	51937541	Afc
PGSC0003DMT400046848	51949638	51955978	Conserved gene of unknown function
PGSC0003DMT400046698	51961490	51957422	D-3-phosphoglycerate dehydrogenase
PGSC0003DMT400046847	51964973	51965932	Hydrolase
PGSC0003DMT400046695	51973338	51966265	High-affinity nitrate transport system component
PGSC0003DMT400046842	51984424	51988635	Conserved gene of unknown function
PGSC0003DMT400046694	51991406	51990447	Protein phosphatase 2c
PGSC0003DMT400046841	51998426	52005155	Kinase
PGSC0003DMT400046837	52006255	52007688	Elongation factor TuA, chloroplastic
PGSC0003DMT400046690	52013057	52010974	Protein DEHYDRATION-INDUCED 19 homolog 6
PGSC0003DMT400091386	52023650	52024174	Pectinesterase inhibitor
PGSC0003DMT400085049	52075082	52075546	Pectinesterase inhibitor
PGSC0003DMT400046836	52080145	52080456	Pectinesterase inhibitor
PGSC0003DMT400046834	52085642	52086187	Ubiquitin-protein ligase
PGSC0003DMT400046832	52101663	52103591	Pentatricopeptide repeat-containing protein
PGSC0003DMT400046830	52107353	52107778	Conserved gene of unknown function
PGSC0003DMT400046673	52109713	52109132	Gene of unknown function
PGSC0003DMT400046672	52111520	52111242	Gene of unknown function
PGSC0003DMT400046671	52119665	52119375	Gene of unknown function
PGSC0003DMT400046670	52125813	52122063	Zinc ion binding protein
PGSC0003DMT400046669	52133781	52133386	Conserved gene of unknown function
PGSC0003DMT400093071	52146343	52145382	Conserved gene of unknown function
PGSC0003DMT400046876	52148225	52148052	Gene of unknown function
PGSC0003DMT400046666	52154051	52151644	TRANSPARENT TESTA 12 protein
PGSC0003DMT400046664	52162997	52160096	TRANSPARENT TESTA 12 protein
PGSC0003DMT400046656	52179267	52176377	MATE efflux family protein
PGSC0003DMT400046655	52184679	52180483	Leucine-rich repeat-containing protein
PGSC0003DMT400046653	52190695	52185562	C2 and GRAM domain-containing protein
PGSC0003DMT400046829	52194255	52198035	Conserved gene of unknown function
PGSC0003DMT400046652	52204166	52203469	ATP binding protein
PGSC0003DMT400046828	52212313	52214304	Carbohydrate binding protein
PGSC0003DMT400046647	52218641	52215906	ATFRO8/FRO8
PGSC0003DMT400046827	52222698	52224809	ATP binding protein
PGSC0003DMT400046825	52229048	52230244	Ring finger protein
PGSC0003DMT400046821	52233272	52241809	DEAD-box ATP-dependent RNA helicase 30
PGSC0003DMT400046820	52242834	52243280	Ribosomal protein L27a
PGSC0003DMT400046819	52247413	52249215	Armadillo/beta-catenin repeat family protein
PGSC0003DMT400046645	52253175	52251865	R2r3-myb transcription factor
PGSC0003DMT400046874	52276034	52276216	Gene of unknown function
PGSC0003DMT400046818	52277231	52279607	Histone deacetylase
PGSC0003DMT400046817	52281863	52283542	Pentatricopeptide repeat-containing protein
PGSC0003DMT400046644	52300192	52299617	Protein LATERAL ORGAN BOUNDARIES
PGSC0003DMT400046816	52311983	52312429	Oleosin
PGSC0003DMT400046637	52338493	52333181	Alliin lyase
PGSC0003DMT400095654	52344712	52345833	Gene of unknown function
PGSC0003DMT400087730	52369689	52370336	NB-ARC domain containing protein
PGSC0003DMT400084833	52379137	52380159	Gene of unknown function
PGSC0003DMT400096254	52382294	52383250	Gene of unknown function
PGSC0003DMT400085232	52385546	52385241	Gene of unknown function
PGSC0003DMT400046636	52399071	52397055	Raffionse synthase 2
PGSC0003DMT400046814	52400274	52405452	Nucleic acid binding
PGSC0003DMT400046635	52413716	52406437	FKBP12-interacting protein of 37 kDa
PGSC0003DMT400046634	52423984	52415138	Notchless
PGSC0003DMT400046811	52432542	52437228	Short-chain dehydrogenase
PGSC0003DMT400046630	52445029	52438894	Conserved gene of unknown function
PGSC0003DMT400046810	52451208	52452611	Pentatricopeptide repeat-containing protein, mitochondrial
PGSC0003DMT400046809	52455490	52464666	Conserved gene of unknown function
PGSC0003DMT400046807	52473951	52478275	Receptor protein kinase
PGSC0003DMT400046627	52482408	52481260	Ubiquitin-protein ligase
PGSC0003DMT400046624	52487839	52483985	Cell division cycle protein 48
PGSC0003DMT400085419	52489653	52490699	F-box protein interaction domain containing protein
PGSC0003DMT400046801	52492633	52493652	Conserved gene of unknown function
PGSC0003DMT400046794	52501426	52501605	Cyclin D2.1 protein
PGSC0003DMT400046788	52503873	52507501	Transcription factor
PGSC0003DMT400046622	52514672	52511146	Carboxyl-terminal proteinase
PGSC0003DMT400046787	52524178	52526552	UBX domain-containing protein 8-B
PGSC0003DMT400046785	52538980	52542781	Transporter
PGSC0003DMT400046783	52544106	52546492	Heme-binding protein
PGSC0003DMT400046782	52558749	52562863	Protein MODIFIER OF SNC1 1
PGSC0003DMT400046780	52565305	52569931	EMB2759
PGSC0003DMT400046778	52577069	52579993	Serine-threonine protein kinase, plant-type
PGSC0003DMT400046777	52582102	52584033	Trithorax
PGSC0003DMT400046621	52585454	52584456	Calmodulin-binding protein
PGSC0003DMT400090609	52587339	52587794	SKP1 1
PGSC0003DMT400046775	52589396	52592098	Ubiquitin carrier protein
PGSC0003DMT400046620	52596565	52593939	BRASSINOSTEROID INSENSITIVE 1-associated receptor kinase 1
PGSC0003DMT400087440	52598441	52597981	Homeobox 9
PGSC0003DMT400046618	52602649	52600416	Homeobox 9
PGSC0003DMT400046772	52611522	52612886	Conserved gene of unknown function
PGSC0003DMT400046614	52623029	52616756	Structure-specific recognition protein
PGSC0003DMT400046612	52626787	52624751	Conserved gene of unknown function
PGSC0003DMT400046771	52629184	52633352	Ubiquitin carrier protein
PGSC0003DMT400046873	52636468	52637052	Conserved gene of unknown function
PGSC0003DMT400046770	52637753	52637947	Conserved gene of unknown function
PGSC0003DMT400046769	52650624	52658744	Conserved gene of unknown function
PGSC0003DMT400046764	52659737	52662237	Glutaredoxin
PGSC0003DMT400046763	52663175	52664356	Ubiquitin-protein ligase
PGSC0003DMT400046762	52670592	52671110	Ubiquitin-protein ligase
PGSC0003DMT400046609	52674636	52672407	Conserved gene of unknown function
PGSC0003DMT400046760	52679370	52681901	Conserved gene of unknown function
PGSC0003DMT400046606	52688202	52683258	U3 small nucleolar ribonucleoprotein protein mpp10
PGSC0003DMT400088293	52709732	52710076	Raffionse synthase 2
PGSC0003DMT400085272	52721251	52720586	Gene of unknown function
PGSC0003DMT400090113	52733406	52732972	Gene of unknown function
PGSC0003DMT400046757	52736187	52740276	Gibberellin receptor GID1
PGSC0003DMT400046604	52756225	52754552	Conserved gene of unknown function
PGSC0003DMT400046603	52762905	52761424	Ribosomal protein L41
PGSC0003DMT400046742	52767118	52770081	Pre-mRNA-splicing factor cwc23
PGSC0003DMT400046745	52767753	52772566	ATP binding protein
PGSC0003DMT400046741	52774066	52777655	Phosphate/phosphoenolpyruvate translocator
PGSC0003DMT400046602	52780373	52779093	Fasciclin-like arabinogalactan protein 9
PGSC0003DMT400046600	52785051	52782806	Myb family transcription factor
PGSC0003DMT400046740	52790842	52793849	Iron-sulfer cluster scaffold protein ISU1
PGSC0003DMT400046738	52796374	52814831	ATPANK2 (PANTOTHENATE KINASE 2); pantothenate kinase
PGSC0003DMT400046599	52818937	52818428	Nucleic acid binding protein
PGSC0003DMT400046598	52834318	52832604	F-box family protein
PGSC0003DMT400046732	52904668	52905153	Gene of unknown function
PGSC0003DMT400046730	52906797	52907660	Pectinesterase
PGSC0003DMT400046729	52909397	52910125	Enzyme inhibitor
PGSC0003DMT400046596	52930628	52924053	Chromosome structural maintenance protein
PGSC0003DMT400046591	52942339	52940875	F-box family protein
PGSC0003DMT400046590	52957867	52956671	Conserved gene of unknown function
PGSC0003DMT400046587	52962359	52961160	Ubiquitin-protein ligase
PGSC0003DMT400046586	52966486	52965569	F-box domain containing protein
PGSC0003DMT400046728	52975365	52979261	Vacuolar protein sorting
PGSC0003DMT400046584	52982361	52979907	Aldose-1-epimerase
PGSC0003DMT400046727	53020418	53027700	ABC transporter A family member 2
PGSC0003DMT400046725	53028810	53031336	Conserved gene of unknown function
PGSC0003DMT400046571	53037213	53032664	Ubiquitin carrier protein
PGSC0003DMT400046570	53045753	53041744	WRKY72
PGSC0003DMT400046567	53060962	53058054	Conserved gene of unknown function
PGSC0003DMT400046564	53065740	53062987	Nuclear ribonuclease Z
PGSC0003DMT400046723	53068072	53070346	Pectate lyase
PGSC0003DMT400046562	53073474	53072317	Ubiquitin-protein ligase
PGSC0003DMT400046559	53076092	53074920	Conserved gene of unknown function
PGSC0003DMT400065222	53138385	53139192	Small heat-shock protein
PGSC0003DMT400065220	53140246	53145379	ATP-dependent Clp protease proteolytic subunit
PGSC0003DMT400065218	53153928	53157071	Quirky
PGSC0003DMT400065216	53159495	53159905	ABR064Wp
PGSC0003DMT400065213	53160573	53161704	Voltage-dependent anion channel
PGSC0003DMT400065190	53164037	53162461	Hypersensitive-induced reaction protein
PGSC0003DMT400065211	53171976	53173179	Conserved gene of unknown function
PGSC0003DMT400065182	53178110	53174689	Nitrate transporter
PGSC0003DMT400065209	53184579	53184960	Gene of unknown function
PGSC0003DMT400065181	53191295	53190495	Short chain alcohol dehydrogenase
PGSC0003DMT400065207	53203468	53205064	Homeobox
PGSC0003DMT400065179	53214740	53209810	Integral membrane HPP family protein
PGSC0003DMT400095255	53220716	53219916	Conserved gene of unknown function
PGSC0003DMT400065202	53226137	53226624	Gene of unknown function
PGSC0003DMT400065176	53228694	53227426	Short chain alcohol dehydrogenase
PGSC0003DMT400065173	53233622	53229345	BRASSINOSTEROID INSENSITIVE 1-associated receptor kinase 1
PGSC0003DMT400065200	53236068	53238412	Nitrate transporter
PGSC0003DMT400065198	53243878	53244450	Gene of unknown function
PGSC0003DMT400065197	53260608	53262621	Nitrate transporter
PGSC0003DMT400065196	53269890	53273336	Nitrate transporter NRT1-5
PGSC0003DMT400065168	53283550	53277009	Plasma membrane ATPase 1
PGSC0003DMT400044110	53299059	53299562	Gene of unknown function
PGSC0003DMT400044109	53312125	53308978	Nodulin family protein
PGSC0003DMT400044107	53316605	53312987	Nodulin family protein
PGSC0003DMT400034293	53393315	53399892	Zinc finger protein
PGSC0003DMT400034288	53404834	53401591	LOB domain-containing protein
PGSC0003DMT400034284	53418049	53409812	Ubiquitin thiolesterase/ zinc ion binding
PGSC0003DMT400034282	53424241	53421647	Pentatricopeptide repeat-containing protein
PGSC0003DMT400034291	53433919	53439391	Calcium-dependent protein kinase 1
PGSC0003DMT400063416	53497254	53497048	Gene of unknown function
PGSC0003DMT400063157	53498202	53497800	Gene of unknown function
PGSC0003DMT400062829	53507685	53510025	HIPL1 protein
PGSC0003DMT400063159	53511877	53511314	Conserved gene of unknown function
PGSC0003DMT400062832	53518925	53522412	HIPL1 protein
PGSC0003DMT400062837	53536636	53538101	TRNA ligase
PGSC0003DMT400063162	53540052	53539009	Conserved gene of unknown function
PGSC0003DMT400063163	53544320	53541271	Galactosyltransferase
PGSC0003DMT400062839	53549119	53550595	Conserved gene of unknown function
PGSC0003DMT400062841	53552682	53553595	Axonemal dynein light chain
PGSC0003DMT400062844	53560658	53563801	DNA binding protein
PGSC0003DMT400062845	53563094	53562903	Gene of unknown function
PGSC0003DMT400063164	53565923	53565261	Rhicadhesin receptor
PGSC0003DMT400063166	53568309	53567656	Rhicadhesin receptor
PGSC0003DMT400063169	53573181	53570286	5-formyltetrahydrofolate cycloligase
PGSC0003DMT400062848	53574374	53576575	Conserved gene of unknown function
PGSC0003DMT400063171	53583942	53578477	Conserved gene of unknown function
PGSC0003DMT400092368	53594044	53595185	Ubiquitin-protein ligase
PGSC0003DMT400063172	53603847	53602607	MYB transcription factor
PGSC0003DMT400063174	53623832	53618738	Pentatricopeptide repeat-containing protein, chloroplastic
PGSC0003DMT400063181	53637749	53630479	Conserved gene of unknown function
PGSC0003DMT400062849	53653391	53663355	Conserved gene of unknown function
PGSC0003DMT400063182	53668451	53665253	Microtubule-associated protein TORTIFOLIA1
PGSC0003DMT400062852	53683922	53685907	ATP-binding cassette transporter
PGSC0003DMT400062853	53694296	53695660	Putative anti-virus transcriptional factor
PGSC0003DMT400063184	53700358	53699687	Gene of unknown function
PGSC0003DMT400063186	53706326	53703963	Actin binding protein
PGSC0003DMT400063187	53712289	53710748	Type-A response regulator
PGSC0003DMT400062855	53718014	53718994	B12D protein
PGSC0003DMT400063189	53725446	53719600	Cell division cycle
PGSC0003DMT400062860	53729288	53730748	Pentatricopeptide repeat-containing protein
PGSC0003DMT400062857	53732690	53736782	E2F
PGSC0003DMT400063196	53741619	53737898	Pyridoxamine 5-phosphate oxidase
PGSC0003DMT400063200	53750722	53743552	Pyridoxamine 5-phosphate oxidase
PGSC0003DMT400063203	53756635	53751690	Mannose-1-phosphate guanyltransferase
PGSC0003DMT400063205	53766143	53758211	Aminoaldehyde dehydrogenase 2
PGSC0003DMT400063206	53773594	53773355	Conserved gene of unknown function
PGSC0003DMT400063207	53778117	53775387	Alpha-n-acetylglucosaminidase
PGSC0003DMT400062862	53797529	53798713	F-box and wd40 domain protein
PGSC0003DMT400063212	53804309	53800139	Methyltransferase gidB
PGSC0003DMT400063418	53808204	53807980	Gene of unknown function
PGSC0003DMT400062863	53818565	53820172	Ubiquitin-protein ligase
PGSC0003DMT400062864	53823566	53827059	Endonuclease III
PGSC0003DMT400062866	53828319	53829011	C2H2L domain class transcription factor
PGSC0003DMT400062870	53830935	53833761	Mannosyl-oligosaccharide 1,2-alpha-mannosidase IA
PGSC0003DMT400062874	53834261	53836561	Gene of unknown function
PGSC0003DMT400062877	53841569	53844153	Gonadotropin beta chain
PGSC0003DMT400062880	53866660	53872390	Calmodulin binding protein
PGSC0003DMT400062882	53878771	53879346	Heat-shock protein
PGSC0003DMT400063419	53884094	53883816	Gene of unknown function
PGSC0003DMT400062883	53891337	53892793	Calmodulin binding protein
PGSC0003DMT400062885	53897293	53900914	Calmodulin-binding protein
PGSC0003DMT400062891	53911132	53916455	Calmodulin-binding protein
PGSC0003DMT400062895	53926690	53931992	Conserved gene of unknown function
PGSC0003DMT400062906	53957097	53957546	Gene of unknown function
PGSC0003DMT400063214	53961397	53959063	PBng143
PGSC0003DMT400062907	53971071	53973070	Pollen specific LIM domain-containing protein
PGSC0003DMT400062908	53973963	53975606	Pentatricopeptide repeat protein
PGSC0003DMT400063216	53981900	53980754	Conserved gene of unknown function
PGSC0003DMT400063220	53999219	53992829	Permease I
PGSC0003DMT400063222	54007622	54006328	Protein PRD1
PGSC0003DMT400062909	54016583	54022632	Structural constituent of ribosome
PGSC0003DMT400062912	54027518	54034281	BAH domain-containing protein
PGSC0003DMT400063421	54027856	54028038	Gene of unknown function
PGSC0003DMT400063227	54044321	54042117	Rac protein
PGSC0003DMT400063230	54044321	54036521	Rac protein
PGSC0003DMT400062915	54051726	54054216	Serine-threonine protein kinase, plant-type
PGSC0003DMT400091423	54057013	54057951	Ring finger protein
PGSC0003DMT400062923	54059678	54060064	Conserved gene of unknown function
PGSC0003DMT400063232	54066691	54061286	Cyclic nucleotide-gated ion channel 16
PGSC0003DMT400062924	54068874	54069633	RNA binding protein
PGSC0003DMT400062926	54072781	54073233	IS10 transposase
PGSC0003DMT400062927	54088348	54093737	Sugar transporter
PGSC0003DMT400062930	54102436	54106883	Aldehyde dehydrogenase
PGSC0003DMT400062931	54110851	54112899	Spotted leaf protein
PGSC0003DMT400062932	54116614	54119337	Deleted in split hand/splt foot protein 1
PGSC0003DMT400063236	54123700	54122315	Glycosyltransferase UGT90A7
PGSC0003DMT400063237	54128214	54125854	Glycosyltransferase UGT90A7
PGSC0003DMT400063239	54135958	54135536	Zinc finger protein
PGSC0003DMT400062933	54139914	54140882	Seven-transmembrane-domain protein 1
PGSC0003DMT400063241	54146489	54141480	Protein kinase atmrk1
PGSC0003DMT400097372	54150359	54149532	NAC transcription factor
PGSC0003DMT400096000	54171266	54170568	NAC transcription factor
PGSC0003DMT400063242	54182277	54181616	DNA binding protein
PGSC0003DMT400063243	54248172	54247606	DNA binding protein
PGSC0003DMT400063245	54260780	54259488	Polygalacturonase-1 non-catalytic subunit beta
PGSC0003DMT400062939	54266695	54268185	Phosphoglycerate mutase
PGSC0003DMT400062943	54281887	54282522	DNA binding protein
PGSC0003DMT400093835	54285706	54286826	Ubiquitin-protein ligase
PGSC0003DMT400062945	54289906	54290359	Ulp1 protease family, C-terminal catalytic domain containing protein
PGSC0003DMT400062948	54304328	54310505	Zinc finger family protein
PGSC0003DMT400062950	54312797	54314745	UPF0497 membrane protein
PGSC0003DMT400062955	54316466	54320408	Para-hydroxybenzoate--polyprenyltransferase
PGSC0003DMT400062959	54329822	54334715	HT1 protein kinase
